# MAPK13 stabilization via m^6^A modification limits anti-cancer efficacy of rapamycin

**DOI:** 10.1101/2022.08.05.502726

**Authors:** Joohwan Kim, Yujin Chun, Cuauhtemoc B. Ramirez, Lauren A. Hoffner, Sunhee Jung, Ki-Hong Jang, Varvara I. Rubtsova, Cholsoon Jang, Gina Lee

## Abstract

*N*^6^-adenosine methylation (m^6^A) is the most abundant mRNA modification that controls gene expression through diverse mechanisms. m^6^A-dependent regulation of oncogenes and tumor suppressors indeed contribute to tumor development. However, the role of m^6^A-mediated gene regulation after drug treatment or resistance is poorly understood. Here, we report that m^6^A modification of *mitogen-activated protein kinase 13* (*MAPK13*) determines the sensitivity of cancer cells to the mechanistic target of rapamycin complex 1 (mTORC1)- targeting chemotherapeutic agent rapamycin. mTORC1 induces m^6^A modification of *MAPK13* mRNA at its 3’ untranslated region (3’UTR) through methyltransferase-like 3 (METTL3)-METTL14-Wilms’ tumor 1-associating protein (WTAP) methyltransferase complex, thereby stimulating its mRNA degradation via an m^6^A reader protein YTH domain family protein 2 (YTHDF2). Rapamycin blunts this process and stabilizes *MAPK13*. Unexpectedly, *MAPK13* silencing suppresses cell growth and enhances rapamycin’s anti-cancer effects, suggesting that *MAPK13* is an oncogenic gene activated by rapamycin via a feedback regulation. Together, our data indicate that rapamycin-mediated *MAPK13* mRNA stabilization may confer drug resistance, and it can thus be a therapeutic target to sensitize cancer cells to rapamycin.
