## Supplementary material for "MAPK13 stabilization via m^6^A modification limits anti-cancer efficacy of rapamycin": Table S1

### Sheet: siRNA list
Gene name	Compnay	Catalog number
siRNA negative control-#1(siNTC)	Sigma-Aldrich	SIC001
siRNA negative control-#2(siNTC)	Sigma-Aldrich	SIC002
siRNA(WTAP)	Sigma-Aldrich	SASI_Hs01_00039282
siRNA(WTAP)	Sigma-Aldrich	SASI_Hs01_00039283
siRNA(WTAP)	Sigma-Aldrich	SASI_Hs01_00039284
siRNA(METTL3)	Sigma-Aldrich	SASI_Hs01_00044317
siRNA(METTL3)	Sigma-Aldrich	SASI_Hs01_00044318
siRNA(METTL3)	Sigma-Aldrich	SASI_Hs01_00044319
siRNA(METTL14)	Sigma-Aldrich	SASI_Hs02_00354390
siRNA(METTL14)	Sigma-Aldrich	SASI_Hs01_00179442
siRNA(YTHDF2)	Sigma-Aldrich	SASI_Hs01_00133214
siRNA(YTHDF2)	Sigma-Aldrich	SASI_Hs01_00133215
siRNA(MAPK13)	Sigma-Aldrich	SASI_Hs01_00180787
siRNA(MAPK13)	Sigma-Aldrich	SASI_Hs01_00180788
siRNA(MAPK13)	Sigma-Aldrich	SASI_Hs01_00180789
