## Supplementary material for "MAPK13 stabilization via m^6^A modification limits anti-cancer efficacy of rapamycin": Table S2

### Sheet: Primer list
Gene name	Primer	Sequence
ACTIN	Forward	GAGCGCGGCTACAGCTT
ACTIN	Reverse	TCCTTAATGTCACGCACGATTT
TBP	Forward	GAGCCAAGAGTGAAGAACAGTC
TBP	Reverse	GCTCCCCACCATATTCTGAATCT
PPIB	Forward	GCAAATTCCATCGTGTAATCAAG
PPIB	Reverse	CGTAGATGCTCTTTCCTCCTG
BEX	Forward	AGTCTCAGCATGGAAAATGCC
BEX	Reverse	AGGGCTCCCCTTTATTAGCAA
EIF6	Forward	CCGACCAGGTGCTAGTAGGAA
EIF6	Reverse	CAGAAGGCACACCAGTCATTC
EIF4A2	Forward	TGGTGTCATCGAGAGCAACTG
EIF4A2	Reverse	GGCTTCTCAAAACCGTAAGCA
EIF6	Forward	TGGTTACTTGGCCTCATGGC
EIF6	Reverse	CTCCGATCGCTACCAGACAG
FGFR1	Forward	CCCGTAGCTCCATATTGGACA
FGFR1	Reverse	TTTGCCATTTTTCAACCAGCG
FGFR3	Forward	CCACATGTCCAGCACCTTGT
FGFR3	Reverse	TTCAGTCTCTGAGGGGCAGG
MAPK13	Forward	TACATCCACTCTGCTGGGGT
MAPK13	Reverse	GTCACCACGTAGCCAGTCAT
NABP	Forward	CAGTGAACCCAACCCAGATTATC
NABP	Reverse	GGTCCAAATGTACCTGTACCCAT
NOP56	Forward	ACAGGAGGAGTTAGGGTACAAC
NOP56	Reverse	GATTGTGGAAGTGCAGACGAA
OBSCN	Forward	CGGTTCCCTTCAAAAAGCGG
OBSCN	Reverse	CCTCCTCGATGCCGTACTTG
PKD1	Forward	CTTCCGGTGGACCATCAACG
PKD1	Reverse	GCCGCGCTCTGATAAATGAC
PRPF4B	Forward	AAGAGCCAAGAGCCGATCCT
PRPF4B	Reverse	CGGGTTGGAGACCATCTATTGA
RNASEH2C	Forward	AGGGACTCGAAGTGTCGTTTC
RNASEH2C	Reverse	TGTCACCATCACGTATCCCAC
SDF2	Forward	ATGGCTGTAGTACCTCTGCTG
SDF2	Reverse	CCGCAAGTAACGACACCCA
SLC25A37	Forward	AGAAAATCATGCGGACCGAAG
SLC25A37	Reverse	TGGTGGTGGAAAACGTCATTTA
STAT5B	Forward	CAGAACACGTATGACCGCTG
STAT5B	Reverse	CTGGAGAGCTACCATTGTTGG
TRDMT1	Forward	GATGTCAACACTGTCGCTAATGA
TRDMT1	Reverse	CCTTCAATCGTCTTGGCAAGT
TRP	Forward	AAGGGGTAACCACGTAATTCGT
TRP	Reverse	GGCCACTAAGAGACGTTGATTT
METTL3	Forward	AGATGGGGTAGAAAGCCTCCT
METTL3	Reverse	TGGTCAGCATAGGTTACAAGAGT
METTL14	Forward	AGTGCCGACAGAATTGGTG
METTL14	Reverse	GGAGCAGAGGTATCATAGGAAGC
WTAP	Forward	CTTCCCAAGAAGGTTCGATTGA
WTAP	Reverse	TCAGACTCTCTTAGGCCAGTTAC
YTHDF2	Forward	CCTTAGGTGGAGCCATGATTG
YTHDF2	Reverse	TCTGTGCTACCCAACTTCAGT
MAPK11	Forward	AAGCACGAGAACGTCATCGG
MAPK11	Reverse	TCACCAAGTACACTTCGCTGA
MAPK12	Forward	GGGCTGCTGGACGTATTCAC
MAPK12	Reverse	TGCCCATGAACGGCATCAC
MAPK14	Forward	TCAGTCCATCATTCATGCGAAA
MAPK14	Reverse	AACGTCCAACAGACCAATCAC
